# Off-the-shelf image analysis models outperform human visual assessment in identifying genes controlling seed color variation in sorghum

**DOI:** 10.1101/2024.07.22.604683

**Authors:** Nikee Shrestha, Harshita Mangal, J. Vladimir Torres-Rodriguez, Michael C. Tross, Lina Lopez-Corona, Kyle Linders, Guangchao Sun, Ravi V. Mural, James C. Schnable

## Abstract

Seed color is a complex phenotype linked to both the impact of grains on human health and consumer acceptance of new crop varieties. Today seed color is often quantified via either qualitative human assessment or biochemical assays for specific colored metabolites. Imaging-based approaches have the potential to be more quantitative than human scoring while lower cost than biochemical assays. We assessed the feasibility of employing image analysis tools trained on rice (*Oryza sativa*) or wheat (*Triticum aestivum*) seeds to quantify seed color in sorghum (*Sorghum bicolor* ) using a dataset of > 1,500 images. Quantitative measurements of seed color from images were substantially more consistent across biological replicates than human assessment. Genome-wide association studies conducted using color phenotypes for 682 sorghum genotypes identified more signals near known seed color genes in sorghum with stronger support than manually scored seed color for the same experiment. Previously unreported genomic intervals linked to variation in seed color in our study co-localized with a gene encoding an enzyme in the biosynthetic pathway leading to anthocyanins, tannins, and phlobaphenes – colored metabolites in sorghum seeds – and with the sorghum ortholog of a transcription factor shown to regulate several enzymes in the same pathway in rice. The cross-species transferability of image analysis tools, without the retraining, may aid efforts to develop higher value and health-promoting crop varieties in sorghum and other specialty and orphan grain crops.
