## Supplemental Data Set S3 for "Off-the-shelf image analysis models outperform human visual assessment in identifying genes controlling seed color variation in sorghum"

### Sheet: Chr2_59003573
Candidate Gene	Distance From Signal	Best Arabidopsis Hit	Arabidopsis Definition	Best Rice Hit	Rice Definition
Sobic.002G189900	-123868	AT1G60010.1		LOC_Os09g21380.1	expressed protein
Sobic.002G190100	-94831	AT3G50685.1		LOC_Os10g15300.1	expressed protein
Sobic.002G190200	-83915	AT3G42170.1	BED zinc finger ;hAT family dimerisation domain	LOC_Os09g21420.1	transposon protein, putative, unclassified, expressed
Sobic.002G190300	-65254	AT1G13080.1	cytochrome P450, family 71, subfamily B, polypeptide 2	LOC_Os09g36080.1	cytochrome P450, putative, expressed
Sobic.002G190400	-50162	AT3G42170.1	BED zinc finger ;hAT family dimerisation domain	LOC_Os09g21420.1	transposon protein, putative, unclassified, expressed
Sobic.002G190500	-26540.5	AT4G25000.1	alpha-amylase-like	LOC_Os06g49970.2	alpha-amylase precursor, putative, expressed
Sobic.002G190700	1820.5	AT1G70210.1	CYCLIN D1;1	LOC_Os08g32540.1	cyclin, putative, expressed
Sobic.002G190750	5850
Sobic.002G190800	7475	AT1G10522.2		LOC_Os09g21460.1	expressed protein
Sobic.002G190900	10107	AT3G47833.1		LOC_Os09g21470.1	expressed protein
Sobic.002G191000	14977	AT1G09000.1	NPK1-related protein kinase 1	LOC_Os09g21510.1	STE_MEKK_ste11_MAP3K.2 - STE kinases include homologs to sterile 7, sterile 11 and sterile 20 from yeast, expressed
Sobic.002G191100	24339	AT1G59990.1	DEA(D/H)-box RNA helicase family protein	LOC_Os09g21520.2	DEAD-box ATP-dependent RNA helicase, putative, expressed
Sobic.002G191200	27086			LOC_Os04g56250.1	OsFBX152 - F-box domain containing protein, expressed
Sobic.002G191300	28282			LOC_Os02g17170.1	expressed protein
Sobic.002G191350	33742
Sobic.002G191400	40263			LOC_Os02g38499.1	F-box domain containing protein
Sobic.002G191450	42677			LOC_Os09g21670.1	expressed protein
Sobic.002G191500	50976			LOC_Os02g17170.1	expressed protein
Sobic.002G191600	52477.5
Sobic.002G191800	89777.5
Sobic.002G191900	104634			LOC_Os02g38589.1	OsFBX55 - F-box domain containing protein, expressed
Sobic.002G192000	117078	AT3G28210.1	zinc finger (AN1-like) family protein	LOC_Os09g21710.1	AN1-like zinc finger domain containing protein, expressed
Sobic.002G192101	130829	AT5G62560.1	RING/U-box superfamily protein with ARM repeat domain	LOC_Os09g21740.1	armadillo/beta-catenin repeat family protein, putative, expressed

### Sheet: Chr3_75096302
Candidate Gene	Distance From Signal	Best Arabidopsis Hit	Arabidopsis Definition	Best Rice Hit	Rice Definition
Sobic.003G369400	-153401	AT1G71240.2	Plant protein of unknown function (DUF639)	LOC_Os01g64870.1	expressed protein
Sobic.003G369500	-146993	AT3G63000.1	NPL4-like protein 1	LOC_Os01g27990.1	NPL4, putative, expressed
Sobic.003G369600	-142068	AT3G19640.1	magnesium transporter 4	LOC_Os01g64890.1	CorA-like magnesium transporter protein, putative, expressed
Sobic.003G369700	-131237	AT1G77600.2	ARM repeat superfamily protein	LOC_Os01g64900.1	HEAT, putative, expressed
Sobic.003G369800	-118641
Sobic.003G369900	-115520	AT1G21790.1	TRAM, LAG1 and CLN8 (TLC) lipid-sensing domain containing protein	LOC_Os01g64930.1	expressed protein
Sobic.003G370000	-112050	AT1G44575.1	Chlorophyll A-B binding family protein	LOC_Os01g64960.1	chlorophyll A-B binding protein, putative, expressed
Sobic.003G370100	-100670	AT1G10940.1	Protein kinase superfamily protein	LOC_Os01g64970.1	CAMK_CAMK_like.11 - CAMK includes calcium/calmodulin depedent protein kinases, expressed
Sobic.003G370200	-94786	AT5G49960.1		LOC_Os01g64980.2	ion channel DMI1, chloroplast precursor, putative, expressed
Sobic.003G370300	-76395.5	AT5G64520.2	homolog of X-ray repair cross complementing 2 (XRCC2)	LOC_Os01g64990.2	GPI transamidase subunit PIG-U domain containing protein, expressed
Sobic.003G370400	-66750.5	AT2G38290.1	ammonium transporter 2	LOC_Os01g65000.1	ammonium transporter protein, putative, expressed
Sobic.003G370500	-56667	AT1G34340.1	alpha/beta-Hydrolases superfamily protein	LOC_Os01g65070.1	hydrolase, alpha/beta fold family domain containing protein, expressed
Sobic.003G370600	-40281	AT1G34340.1	alpha/beta-Hydrolases superfamily protein	LOC_Os01g65070.1	hydrolase, alpha/beta fold family domain containing protein, expressed
Sobic.003G370700	-30453	AT1G34370.1	C2H2 and C2HC zinc fingers superfamily protein	LOC_Os01g65080.4	ZOS1-18 - C2H2 zinc finger protein, expressed
Sobic.003G370800	-25904.5	AT2G22250.3	aspartate aminotransferase	LOC_Os01g65090.1	aminotransferase, classes I and II, domain containing protein, expressed
Sobic.003G370900	-23725	AT1G71865.1		LOC_Os01g65094.1	expressed protein
Sobic.003G371000	-12558.5	AT1G22540.1	Major facilitator superfamily protein	LOC_Os01g65100.1	peptide transporter, putative, expressed
Sobic.003G371100	-7478	AT1G22540.1	Major facilitator superfamily protein	LOC_Os01g65110.1	POT family protein, expressed
Sobic.003G371250	-1373.5	AT1G22540.1	Major facilitator superfamily protein	LOC_Os01g65190.1	POT domain containing peptide transporter, putative, expressed
Sobic.003G371400	4354.5	AT1G22540.1	Major facilitator superfamily protein	LOC_Os01g65190.1	POT domain containing peptide transporter, putative, expressed
Sobic.003G371600	27824.5	AT1G22540.1	Major facilitator superfamily protein	LOC_Os01g65150.1	proton-dependent oligopeptide transport, putative, expressed
Sobic.003G371750	36415.5	AT5G01180.1	peptide transporter 5	LOC_Os01g65190.1	POT domain containing peptide transporter, putative, expressed
Sobic.003G371900	43127	AT2G21270.1	ubiquitin fusion degradation 1	LOC_Os04g48770.2	ubiquitin fusion degradation protein, putative, expressed
Sobic.003G372000	45577	AT1G22540.1	Major facilitator superfamily protein	LOC_Os01g65200.3	proton-dependent oligopeptide transport, putative, expressed
Sobic.003G372100	48491.5	AT1G22540.1	Major facilitator superfamily protein	LOC_Os01g65210.1	proton-dependent oligopeptide transport, putative, expressed
Sobic.003G372150	51936
Sobic.003G372200	56324	AT3G10540.1	3-phosphoinositide-dependent protein kinase	LOC_Os01g65230.1	AGC_AGC_other_PDK1_Pk61C.1 - ACG kinases include homologs to PKA, PKG and PKC, expressed
Sobic.003G372400	62284.5	AT2G16570.1	GLN phosphoribosyl pyrophosphate amidotransferase 1	LOC_Os01g65260.1	amidophosphoribosyltransferase, chloroplast precursor, putative, expressed
Sobic.003G372500	73246.5	AT4G38730.1	Protein of unknown function (DUF803)	LOC_Os01g65310.1	DUF803 domain containing, putative, expressed
Sobic.003G372600	76958.5	AT1G65090.2		LOC_Os12g32200.1	expressed protein
Sobic.003G372700	84215	AT1G35660.1		LOC_Os01g65320.1	expressed protein
Sobic.003G372750	92202			LOC_Os11g34230.1	expressed protein
Sobic.003G372800	98871.5	AT1G34320.1	Protein of unknown function (DUF668)	LOC_Os01g65330.1	expressed protein
Sobic.003G372850	107185
Sobic.003G372900	112036	AT1G72040.1	P-loop containing nucleoside triphosphate hydrolases superfamily protein	LOC_Os01g65350.1	deoxynucleoside kinase family, putative, expressed
Sobic.003G372950	119694
Sobic.003G373000	128024	AT4G09460.1	myb domain protein 6	LOC_Os01g65370.1	MYB family transcription factor, putative, expressed

### Sheet: Chr10_5473493
Candidate Gene	Distance From Signal	Best Arabidopsis Hit	Arabidopsis Definition	Best Rice Hit	Rice Definition
Sobic.010G050800	-1510482	AT5G25770.3	alpha/beta-Hydrolases superfamily protein	LOC_Os06g06770.1	OsPOP11 - Putative Prolyl Oligopeptidase homologue, expressed
Sobic.010G050900	-1.49836e+06	AT1G45688.1		LOC_Os06g06780.1	harpin-induced protein, putative, expressed
Sobic.010G051000	-1.49295e+06	AT1G23080.1	Auxin efflux carrier family protein	LOC_Os05g50140.2	auxin efflux carrier component, putative, expressed
Sobic.010G051100	-1.48876e+06	AT3G16110.1	PDI-like 1-6	LOC_Os06g06790.1	OsPDIL1-5 protein disulfide isomerase PDIL1-5, expressed
Sobic.010G051200	-1479732	AT5G19660.1	SITE-1 protease	LOC_Os06g06810.1	OsSub49 - Putative Subtilisin homologue, expressed
Sobic.010G051300	-1.47312e+06	AT3G61540.1	alpha/beta-Hydrolases superfamily protein	LOC_Os06g06820.1	hydrolase, alpha/beta fold family domain containing protein, expressed
Sobic.010G051400	-1465220	AT5G41580.1	RING/U-box superfamily protein	LOC_Os06g06870.1	zinc finger protein, putative, expressed
Sobic.010G051500	-1441301	AT1G64040.1	type one serine/threonine protein phosphatase 3	LOC_Os06g06880.1	Ser/Thr protein phosphatase family protein, putative, expressed
Sobic.010G051601	-1.43694e+06
Sobic.010G051700	-1418850	AT4G31210.1	DNA topoisomerase, type IA, core	LOC_Os06g16980.1	DNA topoisomerase I family protein, expressed
Sobic.010G051800	-1.40124e+06	AT4G36930.1	basic helix-loop-helix (bHLH) DNA-binding superfamily protein	LOC_Os06g06900.1	helix-loop-helix DNA-binding domain containing protein, expressed
Sobic.010G051900	-1398241			LOC_Os06g06580.1	expressed protein
Sobic.010G052000	-1.39222e+06			LOC_Os06g05580.1	OsFBDUF30 - F-box and DUF domain containing protein, expressed
Sobic.010G052100	-1.38827e+06	AT2G19130.1	S-locus lectin protein kinase family protein	LOC_Os06g06960.1	S-locus-like receptor protein kinase, putative, expressed
Sobic.010G052200	-1.37779e+06	AT4G34050.1	S-adenosyl-L-methionine-dependent methyltransferases superfamily protein	LOC_Os06g06980.1	caffeoyl-CoA O-methyltransferase, putative, expressed
Sobic.010G052300	-1.37291e+06	AT5G67140.1	F-box/RNI-like superfamily protein	LOC_Os06g07000.1	OsFBL28 - F-box domain and LRR containing protein, expressed
Sobic.010G052400	-1361222	AT2G23380.1	SET domain-containing protein	LOC_Os06g16390.1	SET domain containing protein, expressed
Sobic.010G052500	-1.34755e+06	AT5G52010.1	C2H2-like zinc finger protein	LOC_Os06g07020.1	ZOS6-01 - C2H2 zinc finger protein, expressed
Sobic.010G052600	-1341561	AT2G23340.1	DREB and EAR motif protein 3	LOC_Os06g07030.1	AP2 domain containing protein, expressed
Sobic.010G052700	-1.33323e+06	AT4G29080.1	phytochrome-associated protein 2	LOC_Os06g07040.1	OsIAA20 - Auxin-responsive Aux/IAA gene family member, expressed
Sobic.010G052750	-1.33226e+06
Sobic.010G052800	-1.32091e+06	AT1G52540.1	Protein kinase superfamily protein	LOC_Os06g07070.1	BRASSINOSTEROID INSENSITIVE 1-associated receptor kinase 1 precursor, putative, expressed
Sobic.010G052833	-1316533	AT4G22060.1	F-box family protein with a domain of unknown function (DUF295)	LOC_Os06g05580.1	OsFBDUF30 - F-box and DUF domain containing protein, expressed
Sobic.010G052866	-1.31509e+06	ATCG00840.1	ribosomal protein L23.1	LOC_Os07g25014.1	chloroplast 50S ribosomal protein L23, putative
Sobic.010G052900	-1.307e+06			LOC_Os06g06710.1	expressed protein
Sobic.010G053000	-1291062	AT2G04810.1	Protein of unknown function (DUF295)	LOC_Os06g05580.1	OsFBDUF30 - F-box and DUF domain containing protein, expressed
Sobic.010G053100	-1278209	AT5G46030.1		LOC_Os06g06270.1	transcription elongation factor 1, putative, expressed
Sobic.010G053200	-1268957	AT5G46030.1		LOC_Os06g06270.1	transcription elongation factor 1, putative, expressed
Sobic.010G053300	-1266118			LOC_Os06g06680.1	expressed protein
Sobic.010G053400	-1.26338e+06	AT1G69900.1	Actin cross-linking protein	LOC_Os06g06580.1	expressed protein
Sobic.010G053500	-1.25194e+06	AT1G69900.1	Actin cross-linking protein	LOC_Os06g06580.1	expressed protein
Sobic.010G053600	-1.24685e+06	AT1G80070.1	Pre-mRNA-processing-splicing factor	LOC_Os05g07050.1	pre-mRNA-processing-splicing factor 8, putative, expressed
Sobic.010G053700	-1.2345e+06			LOC_Os03g56710.1	expressed protein
Sobic.010G053800	-1.22683e+06	AT1G60070.1	Adaptor protein complex AP-1, gamma subunit	LOC_Os06g07090.1	AP-1 complex subunit gamma-1, putative, expressed
Sobic.010G053900	-1.21937e+06	AT5G40250.1	RING/U-box superfamily protein	LOC_Os06g07100.1	RING-H2 finger protein, putative, expressed
Sobic.010G054000	-1.21078e+06	AT2G17570.1	Undecaprenyl pyrophosphate synthetase family protein	LOC_Os06g07120.1	dehydrodolichyl diphosphate synthase, putative, expressed
Sobic.010G054100	-1.20022e+06	AT1G56140.1	Leucine-rich repeat transmembrane protein kinase	LOC_Os06g07130.1	SHR5-receptor-like kinase, putative, expressed
Sobic.010G054200	-1189961	AT3G22110.1	20S proteasome alpha subunit C1	LOC_Os06g07140.1	peptidase, T1 family, putative, expressed
Sobic.010G054300	-1186387	AT2G19080.1	metaxin-related	LOC_Os06g07160.1	expressed protein
Sobic.010G054400	-1179522	AT3G47570.1	Leucine-rich repeat protein kinase family protein	LOC_Os07g03990.1	leucine-rich repeat family protein, putative, expressed
Sobic.010G054501	-1175866
Sobic.010G054600	-1166926	AT2G21790.1	ribonucleotide reductase 1	LOC_Os06g07210.1	ribonucleoside-diphosphate reductase large subunit, putative, expressed
Sobic.010G054800	-1.15869e+06	AT3G22142.1	Bifunctional inhibitor/lipid-transfer protein/seed storage 2S albumin superfamily protein	LOC_Os06g07220.1	LTPL128 - Protease inhibitor/seed storage/LTP family protein precursor, expressed
Sobic.010G054900	-1.15424e+06	AT5G15080.1	Protein kinase superfamily protein	LOC_Os06g07230.1	tyrosine protein kinase domain containing protein, putative, expressed
Sobic.010G055000	-1.14699e+06	AT1G21230.1	wall associated kinase 5	LOC_Os06g07330.1	OsWAK63 - OsWAK receptor-like protein kinase, expressed
Sobic.010G055100	-1139501	AT1G21270.1	wall-associated kinase 2	LOC_Os06g07330.1	OsWAK63 - OsWAK receptor-like protein kinase, expressed
Sobic.010G055300	-1.13186e+06	AT3G56630.1	cytochrome P450, family 94, subfamily D, polypeptide 2	LOC_Os01g58970.1	cytochrome P450, putative, expressed
Sobic.010G055400	-1128025	AT1G21240.1	wall associated kinase 3	LOC_Os06g07330.1	OsWAK63 - OsWAK receptor-like protein kinase, expressed
Sobic.010G055500	-1123844	AT1G07360.1	CCCH-type zinc fingerfamily protein with RNA-binding domain	LOC_Os07g18050.1	RNA-binding motif protein, putative, expressed
Sobic.010G055600	-1.11702e+06	AT5G55130.1	co-factor for nitrate, reductase and xanthine dehydrogenase 5	LOC_Os02g32460.1	ThiF family domain containing protein, putative, expressed
Sobic.010G055700	-1.10798e+06	AT3G44370.1	Membrane insertion protein, OxaA/YidC with tetratricopeptide repeat domain	LOC_Os06g07474.1	tetratricopeptide repeat domain containing protein, expressed
Sobic.010G055800	-1102498	AT4G30820.1	cyclin-dependent kinase-activating kinase assembly factor-related / CDK-activating kinase assembly factor-related	LOC_Os06g07480.1	CDK-activating kinase assembly factor MAT1 family protein, expressed
Sobic.010G055900	-1099512
Sobic.010G056000	-1.09661e+06	AT2G01930.1	basic pentacysteine1	LOC_Os10g02584.2	GAGA-binding protein, putative, expressed
Sobic.010G056100	-1087558	AT1G48360.2	zinc ion binding;nucleic acid binding;hydrolases, acting on acid anhydrides, in phosphorus-containing anhydrides	LOC_Os06g07490.1	HIRAN domain containing protein, putative, expressed
Sobic.010G056200	-1071965	AT5G56190.2	Transducin/WD40 repeat-like superfamily protein	LOC_Os06g07540.1	WD-40 repeat family protein, putative, expressed
Sobic.010G056300	-1066840	AT5G48730.1	Pentatricopeptide repeat (PPR) superfamily protein	LOC_Os06g07550.1	PPR repeat domain containing protein, putative, expressed
Sobic.010G056500	-1.04206e+06
Sobic.010G056600	-1.03998e+06
Sobic.010G056700	-1.01773e+06			LOC_Os09g03150.1	transposon protein, putative, CACTA, En/Spm sub-class
Sobic.010G056800	-1015238
Sobic.010G056900	-1003556
Sobic.010G057000	-994682	AT2G43290.1	Calcium-binding EF-hand family protein	LOC_Os06g07560.1	OsCML30 - Calmodulin-related calcium sensor protein, expressed
Sobic.010G057100	-988501	AT4G29390.1	Ribosomal protein S30 family protein	LOC_Os06g07580.2	expressed protein
Sobic.010G057225	-985173
Sobic.010G057266	-976110
Sobic.010G057282	-972493
Sobic.010G057300	-968947	AT5G20250.4	Raffinose synthase family protein	LOC_Os06g07600.1	uncharacterized glycosyltransferase, putative, expressed
Sobic.010G057400	-953860	AT5G20250.4	Raffinose synthase family protein	LOC_Os06g07600.1	uncharacterized glycosyltransferase, putative, expressed
Sobic.010G057500	-938720			LOC_Os06g07620.1	expressed protein
Sobic.010G057600	-933259			LOC_Os05g48140.1	expressed protein
Sobic.010G057633	-924005	AT5G51440.1	HSP20-like chaperones superfamily protein	LOC_Os06g11610.1	heat shock 22 kDa protein, mitochondrial precursor, putative, expressed
Sobic.010G057700	-890784
Sobic.010G057800	-888728	AT3G14470.1	NB-ARC domain-containing disease resistance protein	LOC_Os05g45670.1	expressed protein
Sobic.010G057900	-880207	AT3G05530.1	regulatory particle triple-A ATPase 5A	LOC_Os06g07630.1	26S protease regulatory subunit 6A, putative, expressed
Sobic.010G058000	-875513	AT5G01200.1	Duplicated homeodomain-like superfamily protein	LOC_Os06g07650.1	myb-like DNA-binding domain, SHAQKYF class family protein, expressed
Sobic.010G058200	-865568	AT1G31170.1	sulfiredoxin	LOC_Os06g07760.1	sulfiredoxin-1, putative, expressed
Sobic.010G058300	-858576	AT2G35140.2	DCD (Development and Cell Death) domain protein	LOC_Os06g07770.1	expressed protein
Sobic.010G058400	-853036	AT2G35140.1	DCD (Development and Cell Death) domain protein	LOC_Os06g07770.1	expressed protein
Sobic.010G058500	-847846	AT5G11150.1	vesicle-associated membrane protein 713	LOC_Os06g07780.1	vesicle-associated membrane protein, putative, expressed
Sobic.010G058550	-845388
Sobic.010G058600	-841573	AT1G51172.1		LOC_Os06g06950.1	expressed protein
Sobic.010G058650	-841332
Sobic.010G058700	-832830	AT1G51172.1		LOC_Os06g06950.1	expressed protein
Sobic.010G058900	-819479	AT3G49800.1	BSD domain-containing protein	LOC_Os06g07820.1	BSD domain containing protein, expressed
Sobic.010G059000	-814228	AT5G35200.1	ENTH/ANTH/VHS superfamily protein	LOC_Os06g07830.1	ANTH/ENTH domain containing protein, putative, expressed
Sobic.010G059200	-800796	AT3G57050.1	cystathionine beta-lyase	LOC_Os06g07860.1	cystathionine gamma-synthase, putative, expressed
Sobic.010G059300	-796061	AT3G10860.1	Cytochrome b-c1 complex, subunit 8 protein	LOC_Os06g07969.1	cytochrome b-c1 complex subunit 8, putative, expressed
Sobic.010G059400	-793230	AT5G25310.1	Exostosin family protein	LOC_Os04g01930.1	exostosin family protein, putative, expressed
Sobic.010G059500	-781544	AT1G27900.1	RNA helicase family protein	LOC_Os11g20554.1	ATP-dependent RNA helicase, putative, expressed
Sobic.010G059600	-768401	AT4G32120.1	Galactosyltransferase family protein	LOC_Os06g07905.2	galactosyltransferase family protein, putative, expressed
Sobic.010G059700	-760868	AT4G32120.1	Galactosyltransferase family protein	LOC_Os06g07905.2	galactosyltransferase family protein, putative, expressed
Sobic.010G059800	-752000	AT5G20550.1	2-oxoglutarate (2OG) and Fe(II)-dependent oxygenase superfamily protein	LOC_Os06g08014.1	hydroxylase, putative, expressed
Sobic.010G059900	-748966	AT5G20400.1	2-oxoglutarate (2OG) and Fe(II)-dependent oxygenase superfamily protein	LOC_Os06g08023.1	flavonol synthase/flavanone 3-hydroxylase, putative, expressed
Sobic.010G060000	-744530	AT4G14870.1	secE/sec61-gamma protein transport protein
Sobic.010G060100	-737932	AT5G20400.1	2-oxoglutarate (2OG) and Fe(II)-dependent oxygenase superfamily protein	LOC_Os02g17940.3	leucoanthocyanidin dioxygenase, putative, expressed
Sobic.010G060167	-734279
Sobic.010G060232	-732886
Sobic.010G060300	-704366	AT5G20550.1	2-oxoglutarate (2OG) and Fe(II)-dependent oxygenase superfamily protein	LOC_Os06g08060.1	leucoanthocyanidin dioxygenase, putative, expressed
Sobic.010G060366	-699422
Sobic.010G060432	-698578
Sobic.010G060500	-696252	AT3G55280.1	ribosomal protein L23AB	LOC_Os01g24690.1	60S ribosomal protein L23A, putative, expressed
Sobic.010G060550	-677992
Sobic.010G060600	-670039	AT1G15690.1	Inorganic H pyrophosphatase family protein	LOC_Os06g08080.1	inorganic H+ pyrophosphatase, putative, expressed
Sobic.010G060701	-665365	AT5G34940.2	glucuronidase 3	LOC_Os06g08090.1	heparanase-like protein precursor, putative, expressed
Sobic.010G060800	-659728	AT5G53460.1	NADH-dependent glutamate synthase 1	LOC_Os01g48960.1	glutamate synthase, chloroplast precursor, putative, expressed
Sobic.010G060900	-654771			LOC_Os03g06750.1	expressed protein
Sobic.010G061100	-644646	AT1G25420.1	Regulator of Vps4 activity in the MVB pathway protein	LOC_Os01g49350.1	DUF292 domain containing protein, expressed
Sobic.010G061300	-635112	AT3G47570.1	Leucine-rich repeat protein kinase family protein	LOC_Os11g46980.1	receptor-like protein kinase 2 precursor, putative, expressed
Sobic.010G061500	-630407	AT4G10400.2	F-box/RNI-like/FBD-like domains-containing protein	LOC_Os07g18510.1	OsFBLD5 - F-box, LRR and FBD domain containing protein, expressed
Sobic.010G061700	-622176	AT1G15760.1	Sterile alpha motif (SAM) domain-containing protein	LOC_Os06g08100.1	jp18, putative, expressed
Sobic.010G061800	-619461	AT1G80530.1	Major facilitator superfamily protein	LOC_Os06g08110.1	nodulin, putative, expressed
Sobic.010G061900	-604356	AT3G02645.1	Plant protein of unknown function (DUF247)	LOC_Os06g08120.1	plant protein of unknown function domain containing protein, expressed
Sobic.010G061950	-587084
Sobic.010G062000	-574346			LOC_Os02g04570.1	expressed protein
Sobic.010G062100	-569514			LOC_Os02g04570.1	expressed protein
Sobic.010G062200	-562013	AT3G28630.2	Protein of unknown function (DUF569)	LOC_Os06g06680.1	expressed protein
Sobic.010G062300	-551059	AT3G02645.1	Plant protein of unknown function (DUF247)	LOC_Os06g08120.1	plant protein of unknown function domain containing protein, expressed
Sobic.010G062400	-536328			LOC_Os06g08130.1	expressed protein
Sobic.010G062500	-532980	AT2G25620.1	DNA-binding protein phosphatase 1	LOC_Os06g08140.1	protein phosphatase 2C, putative, expressed
Sobic.010G062600	-527724
Sobic.010G062700	-525362	AT5G56480.1	Bifunctional inhibitor/lipid-transfer protein/seed storage 2S albumin superfamily protein	LOC_Os01g58660.1	LTPL29 - Protease inhibitor/seed storage/LTP family protein precursor, expressed
Sobic.010G062800	-522179	AT2G13100.1	Major facilitator superfamily protein	LOC_Os06g08170.1	transporter, major facilitator family, putative, expressed
Sobic.010G062900	-518703	AT5G25265.1		LOC_Os06g08180.1	expressed protein
Sobic.010G062950	-514871
Sobic.010G063000	-512738
Sobic.010G063033	-510592			LOC_Os06g08200.1	expressed protein
Sobic.010G063066	-458513
Sobic.010G063100	-446477
Sobic.010G063200	-441713	AT2G15580.1	RING/U-box superfamily protein	LOC_Os06g08250.1	zinc finger family protein, putative, expressed
Sobic.010G063300	-429550	AT3G46920.1	Protein kinase superfamily protein with octicosapeptide/Phox/Bem1p domain	LOC_Os06g08280.1	protein kinase domain containing protein, expressed
Sobic.010G063433	-421719
Sobic.010G063566	-407622	AT2G22650.1	FAD-dependent oxidoreductase family protein	LOC_Os06g08290.1	MYB family transcription factor, putative, expressed
Sobic.010G063633	-404189
Sobic.010G063700	-400820	AT2G07560.1	H(+)-ATPase 6	LOC_Os06g08310.1	plasma membrane ATPase, putative, expressed
Sobic.010G063900	-379557	AT5G25190.1	Integrase-type DNA-binding superfamily protein	LOC_Os06g08340.1	AP2 domain containing protein, expressed
Sobic.010G064000	-369941	AT2G04220.1	Plant protein of unknown function (DUF868)	LOC_Os06g08350.1	expressed protein
Sobic.010G064100	-361534	AT2G25190.1	PPPDE putative thiol peptidase family protein	LOC_Os06g08360.1	ethylene-responsive element-binding protein, putative, expressed
Sobic.010G064200	-348322	AT2G13680.1	callose synthase 5	LOC_Os06g08380.1	1,3-beta-glucan synthase component domain containing protein, expressed
Sobic.010G064500	-328806	AT5G58200.2	Calcineurin-like metallo-phosphoesterase superfamily protein	LOC_Os06g08390.1	Ser/Thr protein phosphatase family protein, putative, expressed
Sobic.010G064600	-322320	AT1G19270.1	DA1	LOC_Os06g08400.2	LIM domain-containing protein, putative, expressed
Sobic.010G064700	-299655	AT2G25180.1	response regulator 12	LOC_Os06g08440.1	two-component response regulator, putative, expressed
Sobic.010G064800	-294067	AT2G47430.1	Signal transduction histidine kinase	LOC_Os06g08450.1	histidine kinase, putative, expressed
Sobic.010G065002	-274617
Sobic.010G065200	-263777	AT4G30993.2	Calcineurin-like metallo-phosphoesterase superfamily protein	LOC_Os06g08470.1	expressed protein
Sobic.010G065300	-253629	AT2G25170.1	chromatin remodeling factor CHD3 (PICKLE)	LOC_Os06g08480.1	CHD3-type chromatin-remodeling factor PICKLE, putative, expressed
Sobic.010G065400	-237892	AT5G58020.1		LOC_Os06g08490.1	X0001, putative, expressed
Sobic.010G065500	-233212	AT2G24260.1	LJRHL1-like 1	LOC_Os02g55250.1	BHLH transcription factor, putative, expressed
Sobic.010G065600	-226786	AT5G16950.1		LOC_Os06g08510.1	expressed protein
Sobic.010G065700	-222114	AT4G31805.1	WRKY family transcription factor	LOC_Os06g08520.1	transposon protein, putative, unclassified, expressed
Sobic.010G065800	-210737	AT5G57990.1	ubiquitin-specific protease 23	LOC_Os06g08530.1	ubiquitin carboxyl-terminal hydrolase domain containing protein, expressed
Sobic.010G065900	-188300	AT5G58160.1	actin binding	LOC_Os06g08540.2	formin-like protein 13, putative, expressed
Sobic.010G066000	-175960	AT1G15950.1	cinnamoyl coa reductase 1	LOC_Os08g34280.1	cinnamoyl-CoA reductase, putative, expressed
Sobic.010G066100	-161868	AT4G31820.1	Phototropic-responsive NPH3 family protein	LOC_Os06g08550.1	BTBN14 - Bric-a-Brac, Tramtrack, Broad Complex BTB domain with non-phototropic hypocotyl 3 NPH3 domain, expressed
Sobic.010G066200	-126302	AT2G07680.1	multidrug resistance-associated protein 11	LOC_Os06g08560.1	multidrug resistance-associated protein 11, putative, expressed
Sobic.010G066300	-119134	AT2G24040.1	Low temperature and salt responsive protein family	LOC_Os06g08564.1	OsRCI2-8 - Putative low temperature and salt responsive protein, expressed
Sobic.010G066400	-115342	AT3G25210.1	Tetratricopeptide repeat (TPR)-like superfamily protein	LOC_Os06g08570.1	PPR repeat domain containing protein, putative, expressed
Sobic.010G066500	-112844	AT1G15900.1		LOC_Os06g30230.1	expressed protein
Sobic.010G066601	-107974	AT5G48930.1	hydroxycinnamoyl-CoA shikimate/quinate hydroxycinnamoyl transferase	LOC_Os06g08640.1	transferase family protein, putative, expressed
Sobic.010G066700	-91101	AT5G48930.1	hydroxycinnamoyl-CoA shikimate/quinate hydroxycinnamoyl transferase	LOC_Os06g08640.1	transferase family protein, putative, expressed
Sobic.010G066800	-85923	AT5G48930.1	hydroxycinnamoyl-CoA shikimate/quinate hydroxycinnamoyl transferase	LOC_Os06g08640.1	transferase family protein, putative, expressed
Sobic.010G066900	-58708.5	AT2G03380.1	Pentatricopeptide repeat (PPR) superfamily protein	LOC_Os06g08650.1	pentatricopeptide, putative, expressed
Sobic.010G067000	-55850.5	AT4G30700.1	Pentatricopeptide repeat (PPR) superfamily protein	LOC_Os06g08660.1	pentatricopeptide, putative, expressed
Sobic.010G067100	-49010.5	AT2G25080.1	glutathione peroxidase 1	LOC_Os06g08670.1	glutathione peroxidase, putative, expressed
Sobic.010G067200	-43838.5	AT2G24130.1	Leucine-rich receptor-like protein kinase family protein	LOC_Os06g08710.1	receptor-like protein kinase precursor, putative, expressed
Sobic.010G067300	-38489.5	AT2G24130.1	Leucine-rich receptor-like protein kinase family protein	LOC_Os06g08690.1	leucine-rich repeat receptor protein kinase EXS precursor, putative, expressed
Sobic.010G067400	-31885.5	AT2G24130.1	Leucine-rich receptor-like protein kinase family protein	LOC_Os06g08710.1	receptor-like protein kinase precursor, putative, expressed
Sobic.010G067500	-21860	AT4G30810.1	serine carboxypeptidase-like 29	LOC_Os06g08720.1	OsSCP32 - Putative Serine Carboxypeptidase homologue, expressed
Sobic.010G067600	-3829.5	AT5G48520.1		LOC_Os06g08730.1	expressed protein
Sobic.010G067700	2052	AT4G30780.1		LOC_Os06g08740.1	expressed protein
Sobic.010G067800	8651	AT5G25050.1	Major facilitator superfamily protein	LOC_Os06g08750.1	integral membrane transporter family protein, putative, expressed
Sobic.010G067900	18903	AT4G14700.1	origin recognition complex 1	LOC_Os06g08790.1	ORC1 - Putative origin recognition complex subunit 1, expressed
Sobic.010G067950	23480	AT1G30550.1	S-adenosyl-L-methionine-dependent methyltransferases superfamily protein	LOC_Os06g08800.1	RNA cap guanine-N2 methyltransferase domain containing protein, expressed
Sobic.010G068001	25714.5	AT4G30440.1	UDP-D-glucuronate 4-epimerase 1	LOC_Os02g54890.1	UDP-glucuronate 4-epimerase, putative, expressed
Sobic.010G068051	30132.5
Sobic.010G068100	34737.5	AT4G30400.1	RING/U-box superfamily protein	LOC_Os06g08820.1	RING-H2 finger protein, putative, expressed
Sobic.010G068200	40099	AT1G17020.1	senescence-related gene 1	LOC_Os10g40880.1	flavonol synthase/flavanone 3-hydroxylase, putative, expressed
Sobic.010G068300	50260.5	AT2G15490.3	UDP-glycosyltransferase 73B4	LOC_Os06g08830.1	UDP-glucoronosyl and UDP-glucosyl transferase, putative, expressed
Sobic.010G068400	55848.5	AT4G31580.1	serine/arginine-rich 22	LOC_Os06g08840.1	RNA recognition motif containing protein, expressed
Sobic.010G068500	65949	AT4G30360.1	cyclic nucleotide-gated channel 17	LOC_Os06g08850.1	cyclic nucleotide-gated ion channel 14, putative, expressed
Sobic.010G068600	78104.5	AT2G29120.1	glutamate receptor 2.7	LOC_Os02g54640.1	glutamate receptor, putative, expressed
Sobic.010G068700	84333	AT4G31600.1	UDP-N-acetylglucosamine (UAA) transporter family	LOC_Os06g08860.1	transporter family protein, putative, expressed
Sobic.010G068800	90163	AT2G29120.1	glutamate receptor 2.7	LOC_Os06g08900.1	glutamate receptor 2.6 precursor, putative, expressed
Sobic.010G068900	99720.5	AT5G11210.1	glutamate receptor 2.5	LOC_Os02g54640.1	glutamate receptor, putative, expressed
Sobic.010G069000	106645
Sobic.010G069100	114835	AT4G01290.2		LOC_Os06g01680.1	expressed protein
